# Sugar-rich foods exacerbate antibiotic-induced microbiome injury

**DOI:** 10.1101/2024.10.14.617881

**Authors:** Anqi Dai, Peter A. Adintori, Tyler Funnell, William P. Jogia, Teng Fei, Nicholas R. Waters, Madhumitha Rangesa, Annamaria Ballweg, Brianna Gipson, Sandeep Raj, Eiko Hayase, Kate A. Markey, Marina Burgos da Silva, Oriana Miltiadous, Corrado Zuanelli Brambilla, Marissa Lubin Buchan, Tatnisha Peets, Ana Gradissimo, Natalie Smith, Zoe Katsamaikis, Adam Warren, Luigi A. Amoretti, Caichen Duan, Chenzhen Zhang, Fanny Matheis, Alexis P. Sullivan, John B. Slingerland, Annelie G. Clurman, Daniel G. Brereton, Paul A. Giardina, Antonio L.C. Gomes, Abigail J. Johnson, Dan Knights, Robert R. Jenq, Miguel-Angel Perales, Sergio A. Giralt, Jonas Schluter, Marcel R.M. van den Brink, Jonathan U. Peled

**Affiliations:** Department of Immunology, Sloan Kettering Institute, Memorial Sloan Kettering Cancer Center, New York, NY, USA; Food and Nutrition Services; Department of Medicine, Adult Bone Marrow Transplant Service, Memorial Sloan Kettering Cancer Center, New York, NY, USA; Institute for Systems Genetics, Department for Microbiology, NYU Grossman School of Medicine, New York, NY, USA; Perlmutter Cancer Center, NYU Grossman School of Medicine, New York, NY, USA; Department of Epidemiology and Biostatistics, Memorial Sloan Kettering Cancer Center, New York, New York; City of Hope, Duarte, CA, USA; Departments of Genomic Medicine and Stem Cell Transplantation Cellular Therapy, Division of Cancer Medicine, University of Texas MD Anderson Cancer Center, Houston, TX, USA; Translational Science and Therapeutics Division, Fred Hutchinson Cancer Center, Seattle, WA, USA and Division of Medicine, University of Washington, Seattle, WA, USA; Department of Pediatrics, Memorial Sloan Kettering Cancer Center, New York, NY; Department of Medical Biotechnologies, University of Siena, Siena, Italy; Hematology Unit, Department of Oncology, Azienda Ospedaliera Universitaria Senese, Siena, Italy; Food and Nutrition Services, MSKCC; Infectious Disease Service, Department of Medicine, Memorial Sloan Kettering Cancer Center, New York, NY, USA; XBiome, Boston, MA, USA; Division of Epidemiology and Community Health, School of Public Health, University of Minnesota, Minneapolis, MN, USA; Department of Computer Science and Engineering, University of Minnesota, Minneapolis, MN, USA; Biotechnology Institute, University of Minnesota, Saint Paul, MN, USA; Weill Cornell Medical College, New York, NY, USA

## Abstract

Intestinal microbiota composition is implicated in several diseases; understanding the factors that influence it are key to elucidating host-commensal interactions and to designing microbiome-targeted therapies. We quantified how diet influences microbiome dynamics in hospitalized patients. We recorded 9,419 meals consumed by 173 patients undergoing hematopoietic cell transplantation and profiled the microbiome in 1,009 longitudinally collected stool samples from 158 of them. Caloric intake was correlated with fecal microbiota diversity. Bayesian inference revealed associations between intake of sweets or sugars during antibiotic exposure with microbiome disruption, as assessed by low diversity or expansion of the pathobiont *Enterococcus*. We validated this observation experimentally, finding that sucrose exacerbated antibiotic-induced *Enterococcus* expansion in mice. Taken together, our results suggest that avoiding sugar-rich foods during antibiotic treatment may reduce microbiome injury.

**One Sentence Summary:** Analyses of hematopoietic cell transplant patients and of mice uncover links between foods and microbiome disruption.
