## Supplementary material for "Sugar-rich foods exacerbate antibiotic-induced microbiome injury": Data S1 NCBI accession sampleid

sampleid	accession
2502A	SRR27201947
2502E	SRR27201946
2502F	SRR27201771
2502H	SRR27201694
2502I	SRR27201747
2519B	SRR27201736
2519C	SRR27201725
2519D	SRR27201938
2519F	SRR27201927
2523B	SRR27201916
2529B	SRR27201945
2536A	SRR27201902
2537A	SRR27201891
2537B	SRR27201880
2537C	SRR27201805
2537D	SRR27201794
2537E	SRR27201879
2537F	SRR27201868
2537G	SRR27201857
2538A	SRR27201782
2538B	SRR27201770
2538C	SRR27201759
2538D	SRR27201844
2538E	SRR27201833
2538F	SRR27201822
2547A	SRR27201715
2547C	SRR27201704
2551A	SRR27201697
2551B	SRR27201696
2551C	SRR27201695
2551D	SRR27201693
2551E	SRR27201692
2551F	SRR27201691
2551G	SRR27201690
2551H	SRR27201689
2552B	SRR27201688
2552C	SRR27201751
2552D	SRR27201750
2552E	SRR27201749
2552F	SRR27201748
2552H	SRR27201746
2552I	SRR27201745
2552J	SRR27201744
2552K	SRR27201743
2552L	SRR27201742
2552M	SRR27201741
2552N	SRR27201740
2553A	SRR27201739
2553B	SRR27201738
2558A	SRR27201737
2558B	SRR27201735
2558C	SRR27201734
2558D	SRR27201733
2558E	SRR27201732
2558G	SRR27201731
2558H	SRR27201730
2599A	SRR27201729
2762B	SRR27201728
2762E	SRR27201727
2762F	SRR27201726
2762G	SRR27201724
2998B	SRR27201723
2998C	SRR27201722
2998D	SRR27201721
2998E	SRR27201720
2998F	SRR27201943
2998G	SRR27201942
2501B	SRR27201941
2502B	SRR27201940
2502C	SRR27201939
2502D	SRR27201937
2502G	SRR27201936
2505B	SRR27201935
2505C	SRR27201934
2505D	SRR27201933
2505E	SRR27201932
2505F	SRR27201931
2508A	SRR27201930
2508C	SRR27201929
2508D	SRR27201928
2509A	SRR27201926
2509B	SRR27201925
2509C	SRR27201924
2509G	SRR27201923
2509H	SRR27201922
2511A	SRR27201921
2511B	SRR27201920
2511C	SRR27201919
2511D	SRR27201918
2514A	SRR27201917
2514B	SRR27201915
2514C	SRR27201914
2514D	SRR27201913
2514E	SRR27201912
2514G	SRR27201687
2514H	SRR27201686
2514I	SRR27201685
2517A	SRR27201684
2536B	SRR27201683
2536C	SRR27201682
2547B	SRR27201944
2547D	SRR27201911
2549A	SRR27201910
2549B	SRR27201909
2550A	SRR27201908
2550B	SRR27201907
2550C	SRR27201906
2555C	SRR27201905
2555D	SRR27201904
2555E	SRR27201903
2562A	SRR27201901
2562B	SRR27201900
2569A	SRR27201899
2578B	SRR27201898
2578C	SRR27201897
2578D	SRR27201896
2586B	SRR27201895
2613A	SRR27201894
2614B	SRR27201893
2614C	SRR27201892
2614D	SRR27201890
2614E	SRR27201889
2616A	SRR27201888
2616B	SRR27201887
2663A	SRR27201886
2663B	SRR27201885
2689A	SRR27201884
2704A	SRR27201883
2704B	SRR27201882
2713A	SRR27201881
2762A	SRR27201815
2762C	SRR27201814
2762D	SRR27201813
2783C	SRR27201812
2969A	SRR27201811
2976B	SRR27201810
2976C	SRR27201809
2980A	SRR27201808
2980B	SRR27201807
2980C	SRR27201806
2980D	SRR27201804
2980E	SRR27201803
2980F	SRR27201802
2980G	SRR27201801
2980H	SRR27201800
2980I	SRR27201799
2986A	SRR27201798
2991A	SRR27201797
2991B	SRR27201796
2993A	SRR27201795
2995A	SRR27201793
2995B	SRR27201792
2995D	SRR27201791
2995E	SRR27201790
3005A	SRR27201789
3005B	SRR27201788
3005C	SRR27201787
3005D	SRR27201786
3005F	SRR27201785
3021A	SRR27201784
3021B	SRR27201878
3021C	SRR27201877
3021E	SRR27201876
3021F	SRR27201875
3022A	SRR27201874
3022B	SRR27201873
3022C	SRR27201872
3022D	SRR27201871
3045D	SRR27201870
3045E	SRR27201869
3045H	SRR27201867
3045I	SRR27201866
3045J	SRR27201865
3045K	SRR27201864
3045L	SRR27201863
3061D	SRR27201862
3061E	SRR27201861
3076A	SRR27201860
3082A	SRR27201859
3082B	SRR27201858
3082C	SRR27201856
3082D	SRR27201855
3082E	SRR27201854
3087B	SRR27201853
3087C	SRR27201852
3107A	SRR27201851
3107B	SRR27201850
3138B	SRR27201849
3138C	SRR27201848
3154B	SRR27201783
3154C	SRR27201781
3154D	SRR27201780
3154E	SRR27201779
3154F	SRR27201778
3154G	SRR27201777
3157B	SRR27201776
3157C	SRR27201775
3157E	SRR27201774
3157F	SRR27201773
3157G	SRR27201772
3157H	SRR27201769
3157I	SRR27201768
3157M	SRR27201767
3157N	SRR27201766
3157O	SRR27201765
3157P	SRR27201764
3157Q	SRR27201763
3172A	SRR27201762
3172B	SRR27201761
3172C	SRR27201760
3173A	SRR27201758
3176D	SRR27201757
3176E	SRR27201756
3176F	SRR27201755
3177A	SRR27201754
3181D	SRR27201753
3181E	SRR27201752
3181F	SRR27201847
3181G	SRR27201846
3181I	SRR27201845
3181J	SRR27201843
3181K	SRR27201842
3181L	SRR27201841
3181P	SRR27201840
3181Q	SRR27201839
3181R	SRR27201838
3181S	SRR27201837
3191A	SRR27201836
3191B	SRR27201835
3191C	SRR27201834
3191D	SRR27201832
3191E	SRR27201831
3191F	SRR27201830
3191G	SRR27201829
3191H	SRR27201828
3191I	SRR27201827
3191K	SRR27201826
3191M	SRR27201825
3191N	SRR27201824
3191P	SRR27201823
3191Q	SRR27201821
3191R	SRR27201820
3191S	SRR27201819
3191T	SRR27201818
3191U	SRR27201817
3197B	SRR27201816
3197C	SRR27201719
3197D	SRR27201718
3197E	SRR27201717
3197F	SRR27201716
3197G	SRR27201714
3201B	SRR27201713
3201C	SRR27201712
3201D	SRR27201711
3201E	SRR27201710
3201F	SRR27201709
3201H	SRR27201708
3201I	SRR27201707
3203B	SRR27201706
3209B	SRR27201705
3209C	SRR27201703
3214A	SRR27201702
3214B	SRR27201701
3232A	SRR27201700
442C	SRR27201699
442E	SRR27201698
1513A	SRR27428405
1513B	SRR27428404
1513C	SRR27428342
1513D	SRR27428244
1513E	SRR27428233
1513F	SRR27428341
1513G	SRR27428330
1513I	SRR27428319
1513K	SRR27428276
1513L	SRR27428265
1513M	SRR27428403
1513N	SRR27428392
1513O	SRR27428381
1513P	SRR27428306
1513Q	SRR27428295
1552C	SRR27428284
1552D	SRR27428369
1606C	SRR27428358
1606D	SRR27428347
1606E	SRR27428343
1606G	SRR27428254
1629C	SRR27428253
1645H	SRR27428252
1645I	SRR27428251
1645J	SRR27428250
1645K	SRR27428249
1645L	SRR27428248
1687B	SRR27428247
1687C	SRR27428246
1687D	SRR27428245
1687E	SRR27428243
1687F	SRR27428242
1687G	SRR27428241
1687H	SRR27428240
1687I	SRR27428239
1687J	SRR27428238
1687K	SRR27428237
1687L	SRR27428236
1687M	SRR27428235
1687N	SRR27428234
1687O	SRR27428232
1710A	SRR27428231
1710D	SRR27428230
1710E	SRR27428229
1710I	SRR27428228
1710J	SRR27428227
1710K	SRR27428226
1711C	SRR27428225
1711D	SRR27428224
1711E	SRR27428223
1711F	SRR27428340
1711G	SRR27428339
1711H	SRR27428338
1711K	SRR27428337
1711L	SRR27428336
1711M	SRR27428335
1713C	SRR27428334
1713D	SRR27428333
1713E	SRR27428332
1713F	SRR27428331
1713G	SRR27428329
1713H	SRR27428328
1713I	SRR27428327
1713M	SRR27428326
1713N	SRR27428325
1713O	SRR27428324
1713P	SRR27428323
1713Q	SRR27428322
1757C	SRR27428321
1757D	SRR27428320
1757E	SRR27428318
1757F	SRR27428317
1757G	SRR27428316
1757H	SRR27428315
1757I	SRR27428314
1757J	SRR27428313
1757K	SRR27428312
1757L	SRR27428311
1757M	SRR27428310
1757N	SRR27428277
1757O	SRR27428275
1757P	SRR27428274
1757Q	SRR27428273
1757R	SRR27428272
1757S	SRR27428271
1757T	SRR27428270
1757U	SRR27428269
1758A	SRR27428268
1758B	SRR27428267
1758C	SRR27428266
1758D	SRR27428264
1758E	SRR27428263
1758H	SRR27428262
1772B	SRR27428261
1772D	SRR27428260
1772E	SRR27428259
1772F	SRR27428258
1772G	SRR27428257
1772H	SRR27428256
1772J	SRR27428255
1772K	SRR27428402
1772L	SRR27428401
1772M	SRR27428400
1772N	SRR27428399
1773B	SRR27428398
1773C	SRR27428397
1773D	SRR27428396
1773F	SRR27428395
1773G	SRR27428394
1773H	SRR27428393
1773I	SRR27428391
1776A	SRR27428390
1776B	SRR27428389
1776C	SRR27428388
1776G	SRR27428387
1776H	SRR27428386
1805F	SRR27428385
1805G	SRR27428384
2105E	SRR27428383
2105F	SRR27428382
2105P	SRR27428380
2119C	SRR27428379
2126C	SRR27428378
2126D	SRR27428377
2126E	SRR27428376
2126F	SRR27428375
2126G	SRR27428374
2133A	SRR27428309
2133B	SRR27428308
2133C	SRR27428307
2142J	SRR27428305
2142K	SRR27428304
2142L	SRR27428303
2142M	SRR27428302
2149B	SRR27428301
2149C	SRR27428300
2149D	SRR27428299
2149E	SRR27428298
2149F	SRR27428297
2149G	SRR27428296
2150C	SRR27428294
2150D	SRR27428293
2150E	SRR27428292
2150F	SRR27428291
2150G	SRR27428290
2151C	SRR27428289
2163D	SRR27428288
2163E	SRR27428287
2163F	SRR27428286
2163G	SRR27428285
2175B	SRR27428283
2175C	SRR27428282
2180B	SRR27428281
2180E	SRR27428280
2180F	SRR27428279
2181B	SRR27428278
2181D	SRR27428373
2181N	SRR27428372
2181O	SRR27428371
2181P	SRR27428370
2182A	SRR27428368
2182B	SRR27428367
FMT.0211C	SRR27428366
FMT.0211D	SRR27428365
FMT.0211E	SRR27428364
FMT.0211F	SRR27428363
FMT.0211G	SRR27428362
FMT.0211K	SRR27428361
FMT.0236B	SRR27428360
FMT.0236C	SRR27428359
FMT.0236D	SRR27428357
FMT.0236E	SRR27428356
FMT.0236F	SRR27428355
FMT.0237B	SRR27428354
FMT.0237J	SRR27428353
FMT.0240B	SRR27428352
FMT.0240C	SRR27428351
FMT.0240E	SRR27428350
FMT.0240G	SRR27428349
FMT.0240H	SRR27428348
FMT.0240J	SRR27428346
FMT.0240L	SRR27428345
FMT.0240M	SRR27428344
2139B	SRR21492174
2149H	SRR21492173
2435B	SRR21492185
2231H	SRR21492170
2231G	SRR21492171
2231F	SRR21492172
2435G	SRR21492179
1742I	SRR21492184
1742K	SRR21492175
1742J	SRR21492176
2435I	SRR21492177
2435H	SRR21492178
2276D	SRR21492187
2435F	SRR21492180
2435E	SRR21492181
2435D	SRR21492182
2435C	SRR21492183
2276C	SRR21492188
2276B	SRR21492189
2347F	SRR21492186
2231L	SRR21492194
1659A	SRR21492196
2269E	SRR21492190
2269D	SRR21492191
2231O	SRR21492192
2231M	SRR21492193
1742H	SRR21492195
1711N	SRR24889658
2180C	SRR24889611
1805H	SRR24889649
2180G	SRR24889610
FMT.0240N	SRR24889593
1773E	SRR24844056
FMT.0240D	SRR24844053
1711B	SRR24844054
FMT.0237C	SRR24844062
1629B	SRR24844081
1773O	SRR18175385
1773L	SRR18175386
FMT.0236H	SRR18175387
FMT.0236I	SRR18175388
FMT.0244L	SRR18175392
FMT.0244K	SRR18175393
FMT.0244N	SRR18175394
FMT.0244M	SRR18175396
1773K	SRR18175378
1773J	SRR18175379
2119G	SRR18175432
2133D	SRR18175433
2133E	SRR18175434
2133F	SRR18175435
2133G	SRR18175437
2151E	SRR18175438
2163L	SRR18175443
2163M	SRR18175444
2175D	SRR18175445
2175E	SRR18175446
2181G	SRR18175449
2181H	SRR18175450
1773M	SRR18175461
1773N	SRR18175462
1773P	SRR18175463
FMT.0236M	SRR18175401
FMT.0236N	SRR18175402
FMT.0236O	SRR18175403
FMT.0236L	SRR18175407
FMT.0244R	SRR18175419
FMT.0244O	SRR18175353
FMT.0244Q	SRR18175354
2181I	SRR18175355
2181J	SRR18175356
2181L	SRR18175358
1364T	SRR18175371
FMT.0157O	SRR18175372
2276E	SRR18159213
1364D	SRR18159134
FMT.0237I	SRR10668286
FMT.0237H	SRR10668287
FMT.0237G	SRR10668288
FMT.0237E	SRR10668289
FMT.0237D	SRR10668291
FMT.0191L	SRR11423485
FMT.0191K	SRR11423487
FMT.0191J	SRR11423488
FMT.0191I	SRR11423489
FMT.0191H	SRR11423490
FMT.0191G	SRR11423491
FMT.0191F	SRR11423492
FMT.0191E	SRR11423493
FMT.0191D	SRR11423494
FMT.0191C	SRR11423495
FMT.0193F	SRR11423456
FMT.0193E	SRR11423457
FMT.0193D	SRR11423458
FMT.0193C	SRR11423459
FMT.0193B	SRR11423460
FMT.0182C	SRR11423617
FMT.0181N	SRR11423625
FMT.0181M	SRR11423626
FMT.0181L	SRR11423627
FMT.0181K	SRR11423628
FMT.0181J	SRR11423629
FMT.0181I	SRR11423631
FMT.0181H	SRR11423632
FMT.0181G	SRR11423633
FMT.0181F	SRR11423634
FMT.0181E	SRR11423635
FMT.0181D	SRR11423636
FMT.0181C	SRR11423637
FMT.0180L	SRR11423643
FMT.0180K	SRR11423644
FMT.0180J	SRR11423645
FMT.0180I	SRR11423646
FMT.0180H	SRR11423647
FMT.0180G	SRR11423648
FMT.0180D	SRR11423651
FMT.0180C	SRR11423653
FMT.0180B	SRR11423654
FMT.0182I	SRR11423611
FMT.0182H	SRR11423612
FMT.0182G	SRR11423613
FMT.0182F	SRR11423614
FMT.0182E	SRR11423615
FMT.0182D	SRR11423616
FMT.0207M	SRR11423420
FMT.0207L	SRR11423422
FMT.0207K	SRR11423423
FMT.0207H	SRR11423426
FMT.0207G	SRR11423427
FMT.0207F	SRR11423428
FMT.0207E	SRR11423429
FMT.0207D	SRR11423430
FMT.0244C	SRR11423157
FMT.0173N	SRR11423170
FMT.0173M	SRR11423171
FMT.0173L	SRR11423172
FMT.0173K	SRR11423173
FMT.0173J	SRR11423174
FMT.0173I	SRR11423175
FMT.0173H	SRR11423176
FMT.0173G	SRR11423177
FMT.0173F	SRR11423179
FMT.0173E	SRR11423180
FMT.0173D	SRR11423181
FMT.0173C	SRR11423182
FMT.0173B	SRR11423183
FMT.0248I	SRR11423136
FMT.0248H	SRR11423137
FMT.0248G	SRR11423138
FMT.0248F	SRR11423139
FMT.0248E	SRR11423140
FMT.0248D	SRR11423141
FMT.0248C	SRR11423142
FMT.0248B	SRR11423143
FMT.0244P	SRR11423148
FMT.0244J	SRR11423149
FMT.0244I	SRR11423150
FMT.0244H	SRR11423151
FMT.0244G	SRR11423152
FMT.0244F	SRR11423153
FMT.0244E	SRR11423154
FMT.0244D	SRR11423155
FMT.0171L	SRR11423234
FMT.0171J	SRR11423235
FMT.0171I	SRR11423236
FMT.0171H	SRR11423237
FMT.0171G	SRR11423238
FMT.0171S	SRR11423227
FMT.0171R	SRR11423229
FMT.0171Q	SRR11423230
FMT.0171P	SRR11423231
FMT.0171N	SRR11423232
FMT.0171M	SRR11423233
FMT.0171E	SRR11423241
FMT.0171D	SRR11423242
FMT.0171C	SRR11423243
FMT.0171B	SRR11423244
FMT.0168I	SRR11423293
FMT.0168H	SRR11423294
FMT.0168G	SRR11423295
FMT.0168F	SRR11423296
FMT.0168E	SRR11423297
FMT.0229K	SRR11423262
FMT.0229J	SRR11423263
FMT.0229I	SRR11423264
FMT.0229H	SRR11423265
FMT.0229G	SRR11423266
FMT.0229F	SRR11423268
FMT.0229E	SRR11423269
FMT.0229D	SRR11423270
FMT.0229C	SRR11423271
FMT.0231H	SRR11423253
FMT.0231G	SRR11423254
FMT.0231F	SRR11423255
FMT.0231D	SRR11423257
FMT.0231C	SRR11423258
FMT.0237F	SRR11423249
FMT.0224N	SRR11423309
FMT.0224M	SRR11423310
FMT.0224L	SRR11423311
FMT.0224K	SRR11423312
FMT.0224J	SRR11423313
FMT.0224I	SRR11423314
FMT.0224H	SRR11423315
FMT.0224G	SRR11423316
FMT.0224F	SRR11423318
FMT.0224E	SRR11423319
FMT.0224D	SRR11423320
FMT.0224C	SRR11423321
FMT.0224B	SRR11423322
FMT.0165K	SRR11423348
FMT.0165J	SRR11423349
FMT.0165I	SRR11423350
FMT.0167A	SRR11423332
FMT.0168D	SRR11423298
FMT.0168C	SRR11423299
FMT.0168B	SRR11423300
FMT.0167B	SRR11423303
1366F	SRR11423390
1366E	SRR11423401
FMT.0163I	SRR11423402
FMT.0163H	SRR11423403
FMT.0163G	SRR11423404
FMT.0163F	SRR11423405
FMT.0163E	SRR11423406
FMT.0163D	SRR11423407
FMT.0163C	SRR11423408
FMT.0163B	SRR11423409
FMT.0165H	SRR11423352
FMT.0165F	SRR11423354
FMT.0165C	SRR11423355
FMT.0165B	SRR11423356
FMT.0162U	SRR11422838
FMT.0162T	SRR11422839
FMT.0162S	SRR11422840
FMT.0162R	SRR11422841
FMT.0162Q	SRR11422842
FMT.0162P	SRR11422843
FMT.0162O	SRR11422844
FMT.0162N	SRR11422846
FMT.0162M	SRR11422847
FMT.0162L	SRR11422848
FMT.0162K	SRR11422849
FMT.0162J	SRR11422850
FMT.0162I	SRR11422851
FMT.0162H	SRR11422852
FMT.0162G	SRR11422853
1361L	SRR11423412
FMT.0162X	SRR11423413
FMT.0162W	SRR11423414
FMT.0162V	SRR11423415
FMT.0162F	SRR11422854
FMT.0162E	SRR11422855
FMT.0162D	SRR11422857
FMT.0161V	SRR11422863
FMT.0161U	SRR11422864
FMT.0204N	SRR11422883
FMT.0204M	SRR11422885
FMT.0204L	SRR11422886
FMT.0204K	SRR11422887
FMT.0204J	SRR11422888
FMT.0204I	SRR11422889
FMT.0204H	SRR11422890
FMT.0204G	SRR11422891
FMT.0204F	SRR11422892
FMT.0161S	SRR11422894
FMT.0161R	SRR11422897
FMT.0161Q	SRR11422898
FMT.0161P	SRR11422899
FMT.0161O	SRR11422900
FMT.0161N	SRR11422901
FMT.0161M	SRR11422902
FMT.0161L	SRR11422903
FMT.0161K	SRR11422904
FMT.0161I	SRR11422905
FMT.0161G	SRR11422908
FMT.0161F	SRR11422909
FMT.0161E	SRR11422910
FMT.0161D	SRR11422911
FMT.0161C	SRR11422912
FMT.0160O	SRR11422915
FMT.0160N	SRR11422916
FMT.0160M	SRR11422917
FMT.0160L	SRR11422919
FMT.0160K	SRR11422920
FMT.0161T	SRR11422865
FMT.0160J	SRR11422921
FMT.0160I	SRR11422922
FMT.0160H	SRR11422923
FMT.0160G	SRR11422924
FMT.0160F	SRR11422925
FMT.0160E	SRR11422926
FMT.0160D	SRR11422927
FMT.0160C	SRR11422928
FMT.0160B	SRR11422930
FMT.0159G	SRR11422943
FMT.0159E	SRR11422944
FMT.0159B	SRR11422945
FMT.0204E	SRR11422893
FMT.0204D	SRR11422950
FMT.0157N	SRR11423043
FMT.0157M	SRR11423044
FMT.0157L	SRR11423045
FMT.0157K	SRR11423046
FMT.0157J	SRR11423047
FMT.0217C	SRR11421909
FMT.0217E	SRR11421907
FMT.0217G	SRR11421904
FMT.0217J	SRR11421901
FMT.0217I	SRR11421902
FMT.0217D	SRR11421908
FMT.0217F	SRR11421906
FMT.0217H	SRR11421903
FMT.0217K	SRR11421900
FMT.0140C	SRR11421733
FMT.0157I	SRR11422554
FMT.0157H	SRR11422556
FMT.0157G	SRR11422557
FMT.0157F	SRR11422558
FMT.0157E	SRR11422559
FMT.0157D	SRR11422560
FMT.0215J	SRR11422576
FMT.0215I	SRR11422577
FMT.0215H	SRR11422578
FMT.0215G	SRR11422579
FMT.0215E	SRR11422580
FMT.0215D	SRR11422581
FMT.0215C	SRR11422582
FMT.0215B	SRR11422583
FMT.0215A	SRR11422585
FMT.0214F	SRR11422586
FMT.0214E	SRR11422587
FMT.0214D	SRR11422588
FMT.0214C	SRR11422589
FMT.0214B	SRR11422590
FMT.0212G	SRR11422593
FMT.0212F	SRR11422594
FMT.0100P	SRR11422287
FMT.0100O	SRR11422288
FMT.0100E	SRR11422212
FMT.0100D	SRR11422213
FMT.0100C	SRR11422214
FMT.0100B	SRR11422215
FMT.0100L	SRR11422206
FMT.0100K	SRR11422207
FMT.0100J	SRR11422208
FMT.0100I	SRR11422209
FMT.0100H	SRR11422210
FMT.0100F	SRR11422211
FMT.0100N	SRR11422202
FMT.0100M	SRR11422203
FMT.0212D	SRR11421699
FMT.0212C	SRR11421700
FMT.0212B	SRR11421701
FMT.0212E	SRR11422596
1468B	SRR11420811
1605F	SRR11420894
1461C	SRR11420712
1468C	SRR11420800
1493J	SRR11421384
1461W	SRR11421391
1493K	SRR11421373
1461T	SRR11421402
1461S	SRR11421413
1493I	SRR11421451
1461D	SRR11421452
1493H	SRR11421463
1461R	SRR11421480
1553N	SRR11421490
1461Q	SRR11421491
1553M	SRR11421492
1553L	SRR11421493
1553K	SRR11421494
1553J	SRR11421495
1553I	SRR11421496
1553H	SRR11421497
1553G	SRR11421498
1553E	SRR11421500
1461P	SRR11421530
1461AA	SRR11421531
1553B	SRR11421533
1553A	SRR11421534
1547E	SRR11421540
1546J	SRR11421541
1461O	SRR11421542
1546I	SRR11421543
1546H	SRR11421544
1546G	SRR11421545
1546F	SRR11421546
1546E	SRR11421547
1546D	SRR11421548
1546C	SRR11421549
1546B	SRR11421550
1546A	SRR11421551
1461N	SRR11421553
1493G	SRR11421586
1493F	SRR11421597
1493E	SRR11421608
1539G	SRR11421615
1539F	SRR11421616
1539E	SRR11421617
1539D	SRR11421618
1539C	SRR11421619
1461M	SRR11421620
1539B	SRR11421621
1461L	SRR11421631
1493D	SRR11421081
1493C	SRR11421092
1461K	SRR11421104
1461J	SRR11421115
1461I	SRR11421126
1493B	SRR11421131
1498I	SRR11421206
1521H	SRR11421174
1521G	SRR11421175
1461G	SRR11421176
1521F	SRR11421177
1521E	SRR11421178
1521D	SRR11421179
1521C	SRR11421180
1461H	SRR11421165
1521N	SRR11421168
1521M	SRR11421169
1521L	SRR11421170
1461CC	SRR11421221
1498H	SRR11421245
1498G	SRR11421256
1498F	SRR11421267
1498E	SRR11421306
1461E	SRR11421307
1498D	SRR11421318
1498C	SRR11421357
1574D	SRR11420958
1574C	SRR11421008
1574B	SRR11421009
1461Y	SRR11421016
1461X	SRR11421027
1493L	SRR11421065
1498B	SRR11421071
1468A	SRR11420822
1461BB	SRR11420823
1645E	SRR11420857
1645C	SRR11420859
1645B	SRR11420860
1645A	SRR11420861
1645G	SRR11420854
1645F	SRR11420855
1630I	SRR11420875
1630H	SRR11420876
1630G	SRR11420877
1630F	SRR11420879
1630E	SRR11420880
1630D	SRR11420881
1630C	SRR11420882
1630B	SRR11420883
1630A	SRR11420884
1605G	SRR11420893
1605E	SRR11420895
1605D	SRR11420896
1605C	SRR11420897
1605B	SRR11420898
1605A	SRR11420899
1583C	SRR11420910
1583B	SRR11420912
1583A	SRR11420913
1574K	SRR11420950
1574J	SRR11420951
1574I	SRR11420952
1574H	SRR11420953
1574G	SRR11420954
1574F	SRR11420955
1461Z	SRR11420956
1574E	SRR11420957
1461F	SRR11420959
1461V	SRR11420326
1461U	SRR11420353
1461DD	SRR11420354
1493M	SRR11420040
1432L	SRR11418207
1432K	SRR11418208
1432J	SRR11418209
1432I	SRR11418210
1432H	SRR11418211
1432G	SRR11418212
1432E	SRR11418214
1432D	SRR11418215
1432C	SRR11418216
1432B	SRR11418218
1431G	SRR11418220
1431F	SRR11418221
1431E	SRR11418222
1431D	SRR11418223
1431C	SRR11418224
1432O	SRR11418203
1432N	SRR11418204
1432M	SRR11418205
1431A	SRR11418254
1431B	SRR11418225
1426D	SRR11417723
1426C	SRR11417724
1426B	SRR11417726
1426A	SRR11417727
1366G	SRR11417760
1366D	SRR11417761
1366C	SRR11417763
1364V	SRR11417769
1364U	SRR11417770
1364S	SRR11417771
1364R	SRR11417772
1364Q	SRR11417774
1366O	SRR11417752
1366N	SRR11417753
1366M	SRR11417754
1366L	SRR11417755
1366K	SRR11417756
1366J	SRR11417757
1366I	SRR11417758
1366H	SRR11417759
1366P	SRR11417340
1364P	SRR11417775
1364O	SRR11417776
1364N	SRR11417777
1364I	SRR11417855
1364H	SRR11417856
1364G	SRR11417858
1364F	SRR11417859
1364M	SRR11417778
1364L	SRR11417852
1364K	SRR11417853
1364J	SRR11417854
1362F	SRR11417997
1362E	SRR11417998
1362D	SRR11417999
1362C	SRR11418000
1361X	SRR11418007
1361W	SRR11418008
1361V	SRR11418009
1361U	SRR11418010
1361T	SRR11418011
1361S	SRR11418012
1361R	SRR11418014
1361Q	SRR11418015
1361N	SRR11417420
1361M	SRR11417422
1361K	SRR11417423
1361J	SRR11417424
1361I	SRR11417509
1361H	SRR11417510
1361G	SRR11417511
1371H	SRR11417322
1371D	SRR11417323
1371C	SRR11417324
1371B	SRR11417325
1371A	SRR11417326
1366W	SRR11417333
1366U	SRR11417335
1366T	SRR11417336
1366S	SRR11417337
1366R	SRR11417338
1366Q	SRR11417339
